# Evolution recovers the fitness of *Acinetobacter baylyi* strains with large deletions through mutations in deletion-specific targets and global post-transcriptional regulators

**DOI:** 10.1101/2024.05.20.594936

**Authors:** Isaac Gifford, Gabriel A. Suárez, Jeffrey E. Barrick

## Abstract

Organelles and endosymbionts have naturally evolved dramatically reduced genome sizes compared to their free-living ancestors. Synthetic biologists have purposefully engineered streamlined microbial genomes to create more efficient cellular chassis and define the minimal components of cellular life. During natural or engineered genome streamlining, deletion of many non-essential genes in combination often reduces bacterial fitness for idiosyncratic or unknown reasons. We investigated how and to what extent laboratory evolution could overcome these defects in six variants of the transposon-free *Acinetobacter baylyi* strain ADP1-ISx that each had a deletion of a different 22- to 42-kilobase region and two strains with larger deletions of 70 and 293 kilobases. We evolved replicate populations of ADP1-ISx and each deletion strain for ∼300 generations in a chemically defined minimal medium or a complex medium and sequenced the genomes of endpoint clonal isolates. Fitness increased in all cases that were examined except for two ancestors that each failed to improve in one of the two environments. Mutations affecting nine protein-coding genes and two small RNAs were significantly associated with one of the two environments or with certain deletion ancestors. The global post-transcriptional regulators *rnd* (ribonuclease D), *csrA* (RNA-binding carbon storage regulator), and *hfq* (RNA-binding protein and chaperone) were frequently mutated across all strains, though the incidence and effects of these mutations on gene function and bacterial fitness varied with the ancestral deletion and evolution environment. Mutations in this regulatory network likely compensate for how an earlier deletion of a transposon in the ADP1-ISx ancestor of all the deletion strains restored *csrA* function. More generally, our results demonstrate that fitness lost during genome streamlining can usually be regained rapidly through laboratory evolution and that recovery tends to occur through a combination of deletion-specific compensation and global regulatory adjustments.

**Author Summary:** Genome streamlining reduces the complexity of organisms by eliminating large, non-essential portions of their genomes. This process occurs naturally in endosymbiont lineages and can be engineered to create microbial chassis that operate more efficiently and predictably. However, genome reduction often compromises the fitness of an organism when genes and combinations of genes are deleted that, while not essential, are advantageous. In this study, we used laboratory evolution to improve the fitness of a collection of Acinetobacter baylyi strains with large engineered deletions. In most cases, we found that spontaneous mutations could recover fitness lost due to deletions spanning many genes in these strains. These beneficial mutations were sometimes general, occurring in multiple strains and environments regardless of what genes were deleted, or specific, observed solely or more often in one environment or in strains with certain deletions. Mutations affecting proteins and small RNAs involved in post-transcriptional regulation of gene expression were especially common. Thus, recovering fitness often involves a combination of mutations that adjust global regulatory networks and compensate for lost gene functions. More broadly, our findings validate using laboratory evolution as a strategy for improving the fitness of reduced-genome strains created for biotechnology applications.
