## Supplementary material for "Evolution recovers the fitness of *Acinetobacter baylyi* strains with large deletions through mutations in deletion-specific targets and global post-transcriptional regulators": Table S1

# Column descriptions
# strain_with_deletion = strain(s) with this engineered deletion
# deletion_start_WT	deletion_end_WT	deletion_size_WT = deletion location relative to the genome coordinates of ADP1-WT	which is the progenitor of ADP1-ISx
# deletion_scar = nucleotides or description of sequence inserted in place of the deleted bases
# deletion_start_ADP1-ISx	deletion_end_ADP1-ISx	deletion_size_ADP1-ISx = deletion location relative to the genome coordinates of ADP1-ISx	which is the progenitor of all MGD and MSD strains
# deleted_genes = total number of deleted genes of all types (protein-coding	tRNA	rRNA)
# deleted tRNAs = number of deleted transfer RNAs
# deleted rRNAs = number of deleted ribosomal RNAs
# deleted proteins = number of deleted proteins
# notes = additional description of the deletion
strain_with_deletion	deletion_start_WT	deletion_end_WT	deletion_size_WT	deletion_scar	deletion_start_ADP1-ISx	deletion_end_ADP1-ISx	deletion_size_ADP1-ISx	deleted_genes	deleted_tRNAs	deleted_rRNAs	deleted_proteins	notes
All (ADP1-ISx, MGD, MSD)	321,574	322,810	1,237	None	NA	NA	NA	2	0	0	2	One IS1236 element
All (ADP1-ISx, MGD, MSD)	941,306	944,854	3,549	None	NA	NA	NA	6	0	0	6	Two nearby IS1236 elements and two genes between them
All (ADP1-ISx, MGD, MSD)	1,248,192	1,249,428	1,237	None	NA	NA	NA	2	0	0	2	One IS1236 element
All (ADP1-ISx, MGD, MSD)	1,799,601	1,800,837	1,237	None	NA	NA	NA	2	0	0	2	One IS1236 element
All (ADP1-ISx, MGD, MSD)	2,726,455	2,727,722	1,268	None	NA	NA	NA	3	0	0	3	Pseudogenized IS1236 element
MGD04	599,229	624,466	25,238	GGTC	597,992	623,229	25,238	23	0	0	23
MGD06	907,553	934,014	26,462	GGTC	906,316	932,777	26,462	17	1	0	16
MGD09	1,273,020	1,309,697	36,678	GGTC	1,266,997	1,303,674	36,678	32	0	0	32
MGD12	1,935,995	1,957,778	21,784	GGTC	1,928,735	1,950,518	21,784	23	0	0	23
MGD15	2,493,883	2,519,587	25,705	GGTC	2,486,623	2,512,327	25,705	24	0	0	24
MGD17	2,664,390	2,706,073	41,684	GGT	2,657,130	2,698,813	41,684	47	0	0	47
RGR07	1,051,560	1,055,001	3,442	ADP1-WT:1,093,313‑1,093,602	1,046,774	1,050,215	3,442	4	0	0	4	Planned deletion was only partially successful. Tdk/kanR cassette replaced with a duplicated second copy of 290-bp of nearby genome sequence. Additional copies of these genes are not counted.
MSD01	934,984	956,267	21,284	None	930,198	947,932	17,735	21	0	0	21	Includes region with prior IS1236 deletion (941,306–944,854). Only additional genes deleted counted here.
MSD01	957,133	985,972	28,840	None	952,347	981,186	28,840	28	0	0	28
MSD01	987,266	1,050,977	63,712	None	982,480	1,046,191	63,712	52	0	0	52
MSD01	1,541,576	1,724,833	183,258	None	1,535,553	1,718,810	183,258	172	2	3	167	Includes one of seven rRNA operons
MSD02	1,746,999	1,818,025	71,027	GGTC	1,740,976	1,810,765	69,790	68	1	0	67	Includes region with prior IS1236 deletion (1,799,601-1,800,837). Only additional genes deleted counted here.
