## Supplementary material for "Evolution recovers the fitness of *Acinetobacter baylyi* strains with large deletions through mutations in deletion-specific targets and global post-transcriptional regulators": Table S3

reference_strain	test_strain_progenitor	category	medium	replicate	transfer_dilution	num_transfers	competitor1_initial_count	competitor2_initial_count	initial_volume	competitor1_final_count	competitor2_final_count	final_volume	category_abbreviation	category_medium	progenitor_category_medium	test_strain_progenitor_medium	competitor1_final_to_initial_odds	competitor2_final_to_initial_odds	competitor_1_mathusian_parameter	competitor_2_mathusian_parameter	relative_fitness	normalized_relative_fitness
ISx-GFP	ADP1-ISx	Ancestor	LB	1	1000	1	4	17	100	8	49	100	A	A-LB	ADP1-ISx-Ancestor-LB	ADP1-ISx-LB	1.8888888888888888	2.8285714285714287	7.543744045702134	7.9475270676273135	1.053525546396981	1.0022723454668432
ISx-GFP	ADP1-ISx	Ancestor	LB	2	1000	1	5	1	100	7	14	100	A	A-LB	ADP1-ISx-Ancestor-LB	ADP1-ISx-LB	1.3636363636363635	9.666666666666666	7.217910207285977	9.17643882	1.2713428896687473	1.2094930438836682
ISx-GFP	ADP1-ISx	Ancestor	LB	3	1000	1	22	75	100	12	49	100	A	A-LB	ADP1-ISx-Ancestor-LB	ADP1-ISx-LB	0.5555555555555556	0.6556291390728477	6.319968614080018	6.485595292301802	1.026206883029892	0.9762827138897138
ISx-GFP	ADP1-ISx	Ancestor	LB	4	1000	1	6	26	100	16	51	100	A	A-LB	ADP1-ISx-Ancestor-LB	ADP1-ISx-LB	2.5384615384615383	1.9433962264150944	7.839313483	7.572192353659651	0.9659254436109569	0.9189339197563752
ISx-GFP	ADP1-ISx	Ancestor	LB	5	1000	1	18	29	100	6	28	100	A	A-LB	ADP1-ISx-Ancestor-LB	ADP1-ISx-LB	0.35135135135135137	0.9661016949152542	5.861786723799449	6.873269102910968	1.172555302123975	1.1155113958732068
ISx-GFP	ADP1-ISx	Ancestor	LB	6	1000	1	9	19	100	8	31	100	A	A-LB	ADP1-ISx-Ancestor-LB	ADP1-ISx-LB	0.8947368421052632	1.6153846153846154	6.796529643871913	7.387328359244023	1.086926526673036	1.0340483939515361
ISx-GFP	ADP1-ISx	Mutant	LB	1	1000	1	7	25	100	3	96	100	M	M-LB	ADP1-ISx-Mutant-LB	ADP1-ISx-LB	0.4666666666666667	3.784313725490196	6.145615226935241	8.238619835162696	1.3405687682909522	1.2753511371885418
ISx-GFP	ADP1-ISx	Mutant	LB	2	1000	1	14	79	100	5	50	100	M	M-LB	ADP1-ISx-Mutant-LB	ADP1-ISx-LB	0.3793103448275862	0.6352201257861635	5.938354721794034	6.453971593603165	1.0868282371069538	1.0339548860966303
ISx-GFP	ADP1-ISx	Mutant	LB	3	1000	1	22	37	100	20	115	100	M	M-LB	ADP1-ISx-Mutant-LB	ADP1-ISx-LB	0.9111111111111111	3.08	6.814664855916125	8.032684876	1.178735132	1.1213905814676868
ISx-GFP	ADP1-ISx	Mutant	LB	4	1000	1	25	87	100	12	110	100	M	M-LB	ADP1-ISx-Mutant-LB	ADP1-ISx-LB	0.49019607843137253	1.262857142857143	6.1948054711260125	7.141132006576376	1.152761299747214	1.0966803563638365
ISx-GFP	ADP1-ISx	Mutant	LB	5	1000	1	29	25	100	11	80	100	M	M-LB	ADP1-ISx-Mutant-LB	ADP1-ISx-LB	0.3898305084745763	3.156862745098039	5.965712051005568	8.057334011242274	1.3506072606846902	1.2849012647111557
ISx-GFP	ADP1-ISx	Mutant	LB	6	1000	1	6	36	100	13	73	100	M	M-LB	ADP1-ISx-Mutant-LB	ADP1-ISx-LB	2.076923076923077	2.0136986301369864	7.638642788	7.607728424612482	0.9959528984700089	0.9475005622197762
ISx-GFP	MGD4	Ancestor	LB	1	1000	1	55	118	100	27	20	100	A	A-LB	MGD4-Ancestor-LB	MGD4-LB	0.4954954954954955	0.1729957805907173	6.205558262902274	5.153267204551313	0.8304276563412982	0.7900279947726112
ISx-GFP	MGD4	Ancestor	LB	2	1000	1	49	57	100	33	28	100	A	A-LB	MGD4-Ancestor-LB	MGD4-LB	0.6767676767676768	0.4956521739130435	6.517328048238514	6.205874418453437	0.9522114542217565	0.9058871053171532
ISx-GFP	MGD4	Ancestor	LB	3	1000	1	41	42	100	43	16	100	A	A-LB	MGD4-Ancestor-LB	MGD4-LB	1.0481927710843373	0.38823529411764707	6.954822789840123	5.961611583958301	0.8571910117777919	0.8154893337193838
ISx-GFP	MGD4	Ancestor	LB	4	1000	1	26	60	100	60	35	100	A	A-LB	MGD4-Ancestor-LB	MGD4-LB	2.2830188679245285	0.5867768595041323	7.733253911026757	6.374644610426712	0.824315959	0.7842136263457827
ISx-GFP	MGD4	Ancestor	LB	5	1000	1	54	101	100	42	19	100	A	A-LB	MGD4-Ancestor-LB	MGD4-LB	0.7798165137614679	0.1921182266009852	6.659058653	5.258110946069996	0.7896177552827262	0.7512034637566046
ISx-GFP	MGD4	Ancestor	LB	6	1000	1	27	32	100	49	23	100	A	A-LB	MGD4-Ancestor-LB	MGD4-LB	1.8	0.7230769230769231	7.495541943884256	6.5835156107965584	0.8783241638942684	0.835594374
ISx-GFP	MGD4	Mutant	LB	1	1000	1	26	59	100	73	27	100	M	M-LB	MGD4-Mutant-LB	MGD4-LB	2.7735849056603774	0.46218487394957986	7.927895952208751	6.135964971103078	0.7739714305147468	0.7363183205564515
ISx-GFP	MGD4	Mutant	LB	2	1000	1	16	33	100	66	29	100	M	M-LB	MGD4-Mutant-LB	MGD4-LB	4.03030303	0.8805970149253731	8.301596846	6.780600103496891	0.8167826298356683	0.7770467882261478
ISx-GFP	MGD4	Mutant	LB	3	1000	1	45	41	100	92	44	100	M	M-LB	MGD4-Mutant-LB	MGD4-LB	2.032967032967033	1.072289156626506	7.6172515975436115	6.977551040917679	0.916019505	0.8714558667459437
ISx-GFP	MGD4	Mutant	LB	4	1000	1	89	31	100	67	17	100	M	M-LB	MGD4-Mutant-LB	MGD4-LB	0.7541899441340782	0.5555555555555556	6.6256442515798115	6.319968614080018	0.9538647675768424	0.9074599862594908
ISx-GFP	MGD4	Mutant	LB	5	1000	1	33	14	100	63	13	100	M	M-LB	MGD4-Mutant-LB	MGD4-LB	1.8955223880597014	0.9310344827586207	7.547249746049762	6.836296314999992	0.9057996680947409	0.861733217
ISx-GFP	MGD4	Mutant	LB	6	1000	1	32	8	100	54	15	100	M	M-LB	MGD4-Mutant-LB	MGD4-LB	1.676923076923077	1.8235294117647058	7.4247158913156435	7.508529139411067	1.0112884114789438	0.9620900144119594
ISx-GFP	MGD9	Ancestor	LB	1	1000	1	35	62	100	52	54	100	A	A-LB	MGD9-Ancestor-LB	MGD9-LB	1.4788732394366197	0.872	7.299035752098345	6.770789424	0.9276279297525698	0.8824995502513657
ISx-GFP	MGD9	Ancestor	LB	2	1000	1	1	46	100	49	41	100	A	A-LB	MGD9-Ancestor-LB	MGD9-LB	33	0.8924731182795699	10.404262840448617	6.793996393625479	0.6530012263062485	0.6212332229825879
ISx-GFP	MGD9	Ancestor	LB	3	1000	1	1	3	100	51	44	100	A	A-LB	MGD9-Ancestor-LB	MGD9-LB	34.333333333333336	12.714285714285714	10.443871978543664	9.450481499658963	0.9048829322184756	0.8608610792108694
ISx-GFP	MGD9	Ancestor	LB	4	1000	1	67	50	100	60	20	100	A	A-LB	MGD9-Ancestor-LB	MGD9-LB	0.8962962962962963	0.40594059405940597	6.7982710461404485	6.006206828845185	0.8834903445420967	0.840509224
ISx-GFP	MGD9	Ancestor	LB	5	1000	1	162	44	100	40	5	100	A	A-LB	MGD9-Ancestor-LB	MGD9-LB	0.24923076923076923	0.12359550561797752	5.518379251324839	4.817014182048368	0.8729037934266499	0.8304377007246914
ISx-GFP	MGD9	Ancestor	LB	6	1000	1	27	45	100	64	34	100	A	A-LB	MGD9-Ancestor-LB	MGD9-LB	2.3454545454545452	0.7582417582417582	7.7602344981113385	6.631002277062547	0.8544847811849473	0.812914759
ISx-GFP	MGD9	Mutant	LB	1	1000	1	1	16	100	28	66	100	M	M-LB	MGD9-Mutant-LB	MGD9-LB	19	4.03030303	9.852194258148577	8.301596846	0.8426140033598409	0.8016214854579764
ISx-GFP	MGD9	Mutant	LB	2	1000	1	60	52	100	44	32	100	M	M-LB	MGD9-Mutant-LB	MGD9-LB	0.7355371900826446	0.6190476190476191	6.600601103117536	6.4281821987202505	0.9738783026418836	0.9264998783620818
ISx-GFP	MGD9	Mutant	LB	3	1000	1	60	41	100	35	18	100	M	M-LB	MGD9-Mutant-LB	MGD9-LB	0.5867768595041323	0.4457831325301205	6.374644610426712	6.099832583829763	0.9568898278427238	0.9103378796890641
ISx-GFP	MGD9	Mutant	LB	4	1000	1	57	82	100	114	92	100	M	M-LB	MGD9-Mutant-LB	MGD9-LB	1.991304347826087	1.121212121212121	7.596545154173127	7.022165630159881	0.9243893753862948	0.879418549
ISx-GFP	MGD9	Mutant	LB	5	1000	1	42	41	100	77	34	100	M	M-LB	MGD9-Mutant-LB	MGD9-LB	1.8235294117647058	0.8313253012048193	7.508529139411067	6.723021175782798	0.8953845754549632	0.8518248101388908
ISx-GFP	MGD9	Mutant	LB	6	1000	1	132	63	100	72	25	100	M	M-LB	MGD9-Mutant-LB	MGD9-LB	0.5471698113207547	0.4015748031496063	6.304759195416489	5.995393825247872	0.9509314534338562	0.9046693755750737
ISx-GFP	MGD12	Ancestor	LB	1	1000	1	36	31	100	86	38	100	A	A-LB	MGD12-Ancestor-LB	MGD12-LB	2.3698630136986303	1.2222222222222223	7.770587432331525	7.108425974444288	0.9147861775376024	0.8702825393241818
ISx-GFP	MGD12	Ancestor	LB	2	1000	1	9	8	100	87	36	100	A	A-LB	MGD12-Ancestor-LB	MGD12-LB	9.210526315789474	4.294117647058823	9.128102273739211	8.365001376074312	0.91640092597776035	0.8718187315047994
ISx-GFP	MGD12	Ancestor	LB	3	1000	1	14	8	100	67	20	100	A	A-LB	MGD12-Ancestor-LB	MGD12-LB	4.655172413793103	2.411764705882353	8.445734227434093	7.788114001630229	0.9221358134065205	0.8772746211069732
ISx-GFP	MGD12	Ancestor	LB	4	1000	1	26	18	100	180	60	100	A	A-LB	MGD12-Ancestor-LB	MGD12-LB	6.811320754716981	3.27027027	8.826341323762897	8.092627911934654	0.9168723047393502	0.8722671780551443
ISx-GFP	MGD12	Ancestor	LB	5	1000	1	19	31	100	62	25	100	A	A-LB	MGD12-Ancestor-LB	MGD12-LB	3.2051282051282053	0.8095238095238095	8.072507370154792	6.696446185	0.829537327	0.7891809791796064
ISx-GFP	MGD12	Ancestor	LB	6	1000	1	51	38	100	95	70	100	A	A-LB	MGD12-Ancestor-LB	MGD12-LB	1.854368932038835	1.8311688311688312	7.525299718799131	7.512709747506622	0.9983269807498754	0.9497591472375869
ISx-GFP	MGD12	Mutant	LB	1	1000	1	4	2	100	71	2	100	M	M-LB	MGD12-Mutant-LB	MGD12-LB	15.88888888888889	1	9.673375331905826	6.907755278982137	0.7140997885400139	0.679359388
ISx-GFP	MGD12	Mutant	LB	2	1000	1	17	7	100	121	2	100	M	M-LB	MGD12-Mutant-LB	MGD12-LB	6.942857142857143	0.3333333333333333	8.845468660833271	5.809142990314028	0.6567365973536543	0.6247868711249384
ISx-GFP	MGD12	Mutant	LB	3	1000	1	27	9	100	118	5	100	M	M-LB	MGD12-Mutant-LB	MGD12-LB	4.3090909090909095	0.5789473684210527	8.368482234884798	6.361211572614067	0.7601392216735269	0.7231590379498837
ISx-GFP	MGD12	Mutant	LB	4	1000	1	4	4	100	100	2	100	M	M-LB	MGD12-Mutant-LB	MGD12-LB	22.333333333333332	0.5555555555555556	10.013835609704993	6.319968614080018	0.6311236633398463	0.6004199864906727
ISx-GFP	MGD12	Mutant	LB	5	1000	1	12	5	100	154	8	100	M	M-LB	MGD12-Mutant-LB	MGD12-LB	12.36	1.5454545454545454	9.422220731011683	7.343073350239982	0.7793357383436657	0.7414216589689695
ISx-GFP	MGD12	Mutant	LB	6	1000	1	13	9	100	90	5	100	M	M-LB	MGD12-Mutant-LB	MGD12-LB	6.703703703703703	0.5789473684210527	8.810415444243633	6.361211572614067	0.7220103992678601	0.6868851531892228
ISx-GFP	MGD15	Ancestor	LB	1	1000	1	32	7	100	19	2	100	A	A-LB	MGD15-Ancestor-LB	MGD15-LB	0.6	0.3333333333333333	6.396929655216146	5.809142990314028	0.9081142522142902	0.8639351979944482
ISx-GFP	MGD15	Ancestor	LB	2	1000	1	21	55	100	16	53	100	A	A-LB	MGD15-Ancestor-LB	MGD15-LB	0.7674418604651163	0.963963964	6.643062724755055	6.871053912	1.0343201918788236	0.9840013165541919
ISx-GFP	MGD15	Ancestor	LB	3	1000	1	1	1	100	59	28	100	A	A-LB	MGD15-Ancestor-LB	MGD15-LB	39.666666666666664	19	10.588266483425556	9.852194258148577	0.9304822723881008	0.8852150313309309
ISx-GFP	MGD15	Ancestor	LB	4	1000	1	60	89	100	71	76	100	A	A-LB	MGD15-Ancestor-LB	MGD15-LB	1.1818181818181819	0.8547486033519553	7.074809363645303	6.750807394533818	0.9542034346852644	0.907782177
ISx-GFP	MGD15	Ancestor	LB	5	1000	1	52	222	100	33	109	100	A	A-LB	MGD15-Ancestor-LB	MGD15-LB	0.638095238	0.49213483146067416	6.4584875482155795	6.198752726632398	0.9597839556639008	0.9130912104358432
ISx-GFP	MGD15	Ancestor	LB	6	1000	1	38	129	100	64	146	100	A	A-LB	MGD15-Ancestor-LB	MGD15-LB	1.6753246753246753	1.1312741312741312	7.4237622614901255	7.031099826299666	0.9471073532045404	0.9010313148567127
ISx-GFP	MGD15	Mutant	LB	1	1000	1	94	33	100	37	33	100	M	M-LB	MGD15-Mutant-LB	MGD15-LB	0.3968253968253968	1	5.983496377458805	6.907755278982137	1.1544680305991704	1.0983040560832416
ISx-GFP	MGD15	Mutant	LB	2	1000	1	42	81	100	39	91	100	M	M-LB	MGD15-Mutant-LB	MGD15-LB	0.9294117647058824	1.1226993865030674	6.8345518749588425	7.023491231016796	1.027644732166012	0.9776506127802675
ISx-GFP	MGD15	Mutant	LB	3	1000	1	4	3	100	48	68	100	M	M-LB	MGD15-Mutant-LB	MGD15-LB	10.777777777777779	19.571428571428573	9.285241680149301	9.881826056	1.0642508182507593	1.0124758411612942
ISx-GFP	MGD15	Mutant	LB	4	1000	1	82	125	100	53	56	100	M	M-LB	MGD15-Mutant-LB	MGD15-LB	0.6484848484848484	0.450199203	6.474638639543462	6.109690158562693	0.943634155	0.8977270846118973
ISx-GFP	MGD15	Mutant	LB	5	1000	1	75	83	100	26	56	100	M	M-LB	MGD15-Mutant-LB	MGD15-LB	0.3509933774834437	0.6766467065868264	5.860767355719335	6.517149285277722	1.1119959025361832	1.0578981641176965
ISx-GFP	MGD15	Mutant	LB	6	1000	1	85	45	100	45	37	100	M	M-LB	MGD15-Mutant-LB	MGD15-LB	0.5321637426900585	0.8241758241758241	6.276951228996327	6.714383886001597	1.0696887136838906	1.0176491871981395
ISx-GFP	MGD17	Ancestor	LB	1	1000	1	27	33	100	62	156	100	A	A-LB	MGD17-Ancestor-LB	MGD17-LB	2.272727272727273	4.6716417910447765	7.728735831051967	8.449265850131324	1.0932274093499823	1.040042743571944
ISx-GFP	MGD17	Ancestor	LB	2	1000	1	47	30	100	44	57	100	A	A-LB	MGD17-Ancestor-LB	MGD17-LB	0.9368421052631579	1.8852459016393444	6.842514757113736	7.541813543172076	1.1021990906678458	1.048577959550321
ISx-GFP	MGD17	Ancestor	LB	3	1000	1	7	39	100	30	87	100	A	A-LB	MGD17-Ancestor-LB	MGD17-LB	4.066666666666666	2.2151898734177213	8.310578942053239	7.7030934	0.9269021393274292	0.8818090689676314
ISx-GFP	MGD17	Ancestor	LB	4	1000	1	42	38	100	37	83	100	A	A-LB	MGD17-Ancestor-LB	MGD17-LB	0.8823529411764706	2.168831168831169	6.782592136028131	7.681943669545208	1.1325970241878254	1.0774970571750642
ISx-GFP	MGD17	Ancestor	LB	5	1000	1	124	162	100	12	48	100	A	A-LB	MGD17-Ancestor-LB	MGD17-LB	0.10040160642570281	0.29846153846153844	4.6091782073856304	5.698641075155782	1.2363681373882278	1.1762197861822272
ISx-GFP	MGD17	Ancestor	LB	6	1000	1	22	43	100	30	68	100	A	A-LB	MGD17-Ancestor-LB	MGD17-LB	1.3555555555555556	1.5747126436781609	7.2119666533851285	7.361828086155678	1.0207795515388591	0.9711194178673752
ISx-GFP	MGD17	Mutant	LB	1	1000	1	17	22	100	27	95	100	M	M-LB	MGD17-Mutant-LB	MGD17-LB	1.5714285714285714	4.2444444444444445	7.359740402725194	8.353366217258447	1.1350082693358763	1.0797909971163382
ISx-GFP	MGD17	Mutant	LB	2	1000	1	6	28	100	16	62	100	M	M-LB	MGD17-Mutant-LB	MGD17-LB	2.5384615384615383	2.192982456140351	7.839313483	7.693017748449888	0.9813381956398753	0.9335968533501108
ISx-GFP	MGD17	Mutant	LB	3	1000	1	6	11	100	29	63	100	M	M-LB	MGD17-Mutant-LB	MGD17-LB	4.538461538461538	5.521739130434782	8.420343365	8.616448149511578	1.023289404668515	0.9735071685884096
ISx-GFP	MGD17	Mutant	LB	4	1000	1	18	142	100	29	65	100	M	M-LB	MGD17-Mutant-LB	MGD17-LB	1.5945945945945945	0.45964912280701753	7.374374810243632	6.130463421914638	0.8313197497635874	0.7908766885416338
ISx-GFP	MGD17	Mutant	LB	5	1000	1	33	23	100	38	77	100	M	M-LB	MGD17-Mutant-LB	MGD17-LB	1.1492537313432836	3.297872340425532	7.046868081444855	8.101032794191324	1.1495933655296025	1.0936665396895004
ISx-GFP	MGD17	Mutant	LB	6	1000	1	34	27	100	45	34	100	M	M-LB	MGD17-Mutant-LB	MGD17-LB	1.318840579710145	1.2545454545454546	7.184508280901728	7.134528598346925	0.993043409	0.9447326175658425
ISx-GFP	MGD6	Ancestor	LB	1	1000	1	15	32	100	17	28	100	A	A-LB	MGD6-Ancestor-LB	MGD6-LB	1.1290322580645162	0.8769230769230769	7.0291161359864045	6.776419277	0.9640499809397597	0.9171496968899009
ISx-GFP	MGD6	Ancestor	LB	2	1000	1	28	51	100	30	94	100	A	A-LB	MGD6-Ancestor-LB	MGD6-LB	1.0701754385964912	1.8349514563106797	6.975577875320898	7.5147733058121435	1.0772976003033212	1.0248879073834536
ISx-GFP	MGD6	Ancestor	LB	3	1000	1	21	25	100	28	42	100	A	A-LB	MGD6-Ancestor-LB	MGD6-LB	1.3255813953488371	1.6666666666666667	7.189606431123124	7.418580902748128	1.0318479841446946	0.9816493798093823
ISx-GFP	MGD6	Ancestor	LB	4	1000	1	20	42	100	23	60	100	A	A-LB	MGD6-Ancestor-LB	MGD6-LB	1.146341463414634	1.423529411764706	7.044330813987888	7.2608945680885615	1.0307429846523737	0.9805981376855478
ISx-GFP	MGD6	Ancestor	LB	5	1000	1	17	34	100	24	68	100	A	A-LB	MGD6-Ancestor-LB	MGD6-LB	1.4	1.9855072463768115	7.244227516	7.593629700213002	1.0482318071674412	0.9972361425460632
ISx-GFP	MGD6	Ancestor	LB	6	1000	1	11	26	100	19	62	100	A	A-LB	MGD6-Ancestor-LB	MGD6-LB	1.6956521739130435	2.358490566037736	7.435822709182633	7.765777102732316	1.0443736229942944	0.9935656560413099
ISx-GFP	MGD6	Mutant	LB	1	1000	1	24	13	100	25	38	100	M	M-LB	MGD6-Mutant-LB	MGD6-LB	1.0408163265306123	2.8518518518518516	6.947760613595836	7.955723834831492	1.1450774252732898	1.0893702964250045
ISx-GFP	MGD6	Mutant	LB	2	1000	1	25	12	100	21	36	100	M	M-LB	MGD6-Mutant-LB	MGD6-LB	0.8431372549019608	2.92	6.7371297619513735	7.979338895262328	1.1843825452682324	1.126763252809322
ISx-GFP	MGD6	Mutant	LB	3	1000	1	14	14	100	34	38	100	M	M-LB	MGD6-Mutant-LB	MGD6-LB	2.3793103448275863	2.6551724137931036	7.774565953592923	7.884264870849347	1.0141099732012342	0.964774309
ISx-GFP	MGD6	Mutant	LB	4	1000	1	13	11	100	18	27	100	M	M-LB	MGD6-Mutant-LB	MGD6-LB	1.3703703703703705	2.391304347826087	7.2228363256220325	7.779594248285458	1.0770830041777912	1.0246837511930331
ISx-GFP	MGD6	Mutant	LB	5	1000	1	18	10	100	26	34	100	M	M-LB	MGD6-Mutant-LB	MGD6-LB	1.4324324324324325	3.2857142857142856	7.267129279890034	8.097339345855973	1.1142418187417331	1.0600348182413264
ISx-GFP	MGD6	Mutant	LB	6	1000	1	14	15	100	35	32	100	M	M-LB	MGD6-Mutant-LB	MGD6-LB	2.4482758620689653	2.096774193548387	7.803139326036979	7.648155344392628	0.980138253	0.9324552866789657
ISx-GFP	ADP1-ISx	Ancestor	MS	1	1000	1	10	38	100	9	53	100	A	A-MS	ADP1-ISx-Ancestor-MS	ADP1-ISx-MS	0.9047619047619048	1.3896103896103895	6.8076718204251545	7.236778691590359	1.063032837434635	1.011317114167454
ISx-GFP	ADP1-ISx	Ancestor	MS	2	1000	1	6	18	100	15	39	100	A	A-MS	ADP1-ISx-Ancestor-MS	ADP1-ISx-MS	2.3846153846153846	2.135135135135135	7.776793126005747	7.666285218804934	0.9857900415492252	0.9378321204079252
ISx-GFP	ADP1-ISx	Ancestor	MS	3	1000	1	17	31	100	23	32	100	A	A-MS	ADP1-ISx-Ancestor-MS	ADP1-ISx-MS	1.3428571428571427	1.0317460317460319	7.202554819202782	6.939007822486242	0.9634092341770317	0.9165401219603455
ISx-GFP	ADP1-ISx	Ancestor	MS	4	1000	1	20	41	100	6	19	100	A	A-MS	ADP1-ISx-Ancestor-MS	ADP1-ISx-MS	0.3170731707317073	0.46987951807228917	5.759132569739366	6.152476317315186	1.068299130609112	1.0163272062624682
ISx-GFP	ADP1-ISx	Ancestor	MS	5	1000	1	7	19	100	30	42	100	A	A-MS	ADP1-ISx-Ancestor-MS	ADP1-ISx-MS	4.066666666666666	2.1794871794871793	8.310578942053239	7.686844889342807	0.9249469793789926	0.8799490260346583
ISx-GFP	ADP1-ISx	Ancestor	MS	6	1000	1	12	51	100	13	54	100	A	A-MS	ADP1-ISx-Ancestor-MS	ADP1-ISx-MS	1.08	1.058252427184466	6.984716320118266	6.964374172981645	0.9970876201402727	0.9485800805606431
ISx-GFP	ADP1-ISx	Mutant	MS	1	1000	1	8	30	100	4	57	100	M	M-MS	ADP1-ISx-Mutant-MS	ADP1-ISx-MS	0.5294117647058824	1.8852459016393444	6.271766512262141	7.541813543172076	1.2025022820009041	1.1440014783999652
ISx-GFP	ADP1-ISx	Mutant	MS	2	1000	1	2	25	100	3	59	100	M	M-MS	ADP1-ISx-Mutant-MS	ADP1-ISx-MS	1.4	2.3333333333333335	7.244227516	7.755053139369341	1.0705148509852462	1.0184351335603696
ISx-GFP	ADP1-ISx	Mutant	MS	3	1000	1	21	23	100	26	40	100	M	M-MS	ADP1-ISx-Mutant-MS	ADP1-ISx-MS	1.2325581395348837	1.7234042553191489	7.116847076840696	7.4520568319445175	1.0471008792917083	0.996160233
ISx-GFP	ADP1-ISx	Mutant	MS	4	1000	1	14	2	100	33	38	100	M	M-MS	ADP1-ISx-Mutant-MS	ADP1-ISx-MS	2.310344827586207	15.4	7.745152068386629	9.642122788401721	1.2449236249031126	1.1843590558634247
ISx-GFP	ADP1-ISx	Mutant	MS	5	1000	1	9	16	100	6	26	100	M	M-MS	ADP1-ISx-Mutant-MS	ADP1-ISx-MS	0.6842105263157895	1.606060606060606	6.528265657277234	7.3815396310677786	1.130704542153455	1.0756966429242383
ISx-GFP	ADP1-ISx	Mutant	MS	6	1000	1	10	22	100	16	23	100	M	M-MS	ADP1-ISx-Mutant-MS	ADP1-ISx-MS	1.5714285714285714	1.0444444444444445	7.359740402725194	6.951240390921876	0.9444953232790578	0.8985463581617409
ISx-GFP	MGD4	Ancestor	MS	1	1000	1	30	58	100	33	51	100	A	A-MS	MGD4-Ancestor-MS	MGD4-MS	1.098360655737705	0.8803418803418803	7.001574034199792	6.780310332414016	0.9683980058334034	0.9212861937439205
ISx-GFP	MGD4	Ancestor	MS	2	1000	1	24	63	100	29	67	100	A	A-MS	MGD4-Ancestor-MS	MGD4-MS	1.2040816326530612	1.062992125984252	7.093472425	6.968842970961975	0.982430403	0.9346359254033357
ISx-GFP	MGD4	Ancestor	MS	3	1000	1	24	12	100	24	91	100	A	A-MS	MGD4-Ancestor-MS	MGD4-MS	1	7.32	6.907755278982137	8.898365606955357	1.2881703603527974	1.2255018711669339
ISx-GFP	MGD4	Ancestor	MS	4	1000	1	24	12	100	40	45	100	A	A-MS	MGD4-Ancestor-MS	MGD4-MS	1.653061224489796	3.64	7.410384135543949	8.199738960630786	1.1065200954024357	1.0526887507550735
ISx-GFP	MGD4	Ancestor	MS	5	1000	1	33	14	100	67	17	100	A	A-MS	MGD4-Ancestor-MS	MGD4-MS	2.014925373134328	1.206896551724138	7.608337438	7.095807510485077	0.9326357523284013	0.8872637461419409
ISx-GFP	MGD4	Ancestor	MS	6	1000	1	32	8	100	54	15	100	A	A-MS	MGD4-Ancestor-MS	MGD4-MS	1.676923076923077	1.8235294117647058	7.4247158913156435	7.508529139411067	1.0112884114789438	0.9620900144119594
ISx-GFP	MGD4	Mutant	MS	1	1000	1	8	13	100	22	25	100	M	M-MS	MGD4-Mutant-MS	MGD4-MS	2.6470588235294117	1.8888888888888888	7.881204425	7.543744045702134	0.9571816234157493	0.9106154796337198
ISx-GFP	MGD4	Mutant	MS	2	1000	1	59	27	100	48	21	100	M	M-MS	MGD4-Mutant-MS	MGD4-MS	0.8151260504201681	0.7818181818181819	6.703342764	6.6616222094432285	0.9937761567031165	0.9454297172520009
ISx-GFP	MGD4	Mutant	MS	3	1000	1	53	53	100	22	46	100	M	M-MS	MGD4-Mutant-MS	MGD4-MS	0.4205607476635514	0.8691588785046729	6.041588934290551	6.767525937673486	1.1201566361562103	1.0656618843749295
ISx-GFP	MGD4	Mutant	MS	4	1000	1	94	51	100	60	27	100	M	M-MS	MGD4-Mutant-MS	MGD4-MS	0.6402116402116402	0.5339805825242718	6.461798809519236	6.280359475984972	0.9719212344917061	0.9246380200599028
ISx-GFP	MGD4	Mutant	MS	5	1000	1	143	47	100	47	7	100	M	M-MS	MGD4-Mutant-MS	MGD4-MS	0.3310104529616725	0.15789473684210525	5.802149954823057	5.061928588483807	0.872422917	0.829980219
ISx-GFP	MGD4	Mutant	MS	6	1000	1	149	87	100	38	33	100	M	M-MS	MGD4-Mutant-MS	MGD4-MS	0.25752508361204013	0.38285714285714284	5.551117127445134	5.947661924449589	1.0714351342081954	1.0193106457181085
ISx-GFP	MGD9	Ancestor	MS	1	1000	1	15	42	100	28	74	100	A	A-MS	MGD9-Ancestor-MS	MGD9-MS	1.8387096774193548	1.7529411764705882	7.516819342331541	7.469050328437279	0.9936450496255449	0.945304988
ISx-GFP	MGD9	Ancestor	MS	2	1000	1	5	25	100	38	50	100	A	A-MS	MGD9-Ancestor-MS	MGD9-MS	7	1.9803921568627452	8.853665428	7.591050163099071	0.8573906733656349	0.8156792819257955
ISx-GFP	MGD9	Ancestor	MS	3	1000	1	8	29	100	29	42	100	A	A-MS	MGD9-Ancestor-MS	MGD9-MS	3.4705882352941178	1.4406779661016949	8.152079379	7.272869091566734	0.8921489541002341	0.8487465992541734
ISx-GFP	MGD9	Ancestor	MS	4	1000	1	23	14	100	61	32	100	A	A-MS	MGD9-Ancestor-MS	MGD9-MS	2.617021276595745	2.2413793103448274	7.869792032644496	7.714846719	0.980311384	0.9326199952492407
ISx-GFP	MGD9	Ancestor	MS	5	1000	1	39	49	100	87	48	100	A	A-MS	MGD9-Ancestor-MS	MGD9-MS	2.2151898734177213	0.9797979797979798	7.7030934	6.887346407	0.8941013758133518	0.8506040371648528
ISx-GFP	MGD9	Ancestor	MS	6	1000	1	9	1	100	80	29	100	A	A-MS	MGD9-Ancestor-MS	MGD9-MS	8.473684210526315	19.666666666666668	9.044720665	9.886680434219747	1.0930885320423755	1.0399106225376669
ISx-GFP	MGD9	Mutant	MS	1	1000	1	5	94	100	10	90	100	M	M-MS	MGD9-Mutant-MS	MGD9-MS	1.9090909090909092	0.9576719576719577	7.554382444	6.864505295	0.9086785513122554	0.8644720443788539
ISx-GFP	MGD9	Mutant	MS	2	1000	1	7	8	100	61	37	100	M	M-MS	MGD9-Mutant-MS	MGD9-MS	8.2	4.411764705882353	9.011889433252344	8.392030048462232	0.9312176	0.8859145857152768
ISx-GFP	MGD9	Mutant	MS	3	1000	1	3	8	100	109	111	100	M	M-MS	MGD9-Mutant-MS	MGD9-MS	31.285714285714285	13.117647058823529	10.350916859743325	9.481713706	0.9160264578360415	0.8714624809478132
ISx-GFP	MGD9	Mutant	MS	4	1000	1	14	3	100	43	14	100	M	M-MS	MGD9-Mutant-MS	MGD9-MS	3	4.142857142857143	8.006367567650246	8.329140959913298	1.0403145858013338	0.9897040878604157
ISx-GFP	MGD9	Mutant	MS	5	1000	1	11	17	100	36	39	100	M	M-MS	MGD9-Mutant-MS	MGD9-MS	3.1739130434782608	2.257142857142857	8.062720504201378	7.721855069959745	0.9577232729245653	0.9111307783139261
ISx-GFP	MGD9	Mutant	MS	6	1000	1	11	29	100	47	133	100	M	M-MS	MGD9-Mutant-MS	MGD9-MS	4.130434782608695	4.525423729	8.326137954653529	8.417466493476667	1.0109688957017693	0.9617860428295925
ISx-GFP	MGD12	Ancestor	MS	1	1000	1	9	1	100	113	19	100	A	A-MS	MGD12-Ancestor-MS	MGD12-MS	11.947368421052632	13	9.388266317297099	9.472704636443673	1.0089940268301725	0.9599072497972886
ISx-GFP	MGD12	Ancestor	MS	2	1000	1	5	21	100	47	22	100	A	A-MS	MGD12-Ancestor-MS	MGD12-MS	8.636363636363637	1.0465116279069768	9.063736897784308	6.9532176530588945	0.7671468988424252	0.7298257970582571
ISx-GFP	MGD12	Ancestor	MS	3	1000	1	3	10	100	46	23	100	A	A-MS	MGD12-Ancestor-MS	MGD12-MS	13.285714285714286	2.238095238095238	9.494444623	7.713380442968773	0.8124098616804071	0.7728867518510024
ISx-GFP	MGD12	Ancestor	MS	4	1000	1	39	3	100	82	1	100	A	A-MS	MGD12-Ancestor-MS	MGD12-MS	2.088607594936709	0.42857142857142855	7.6442529004156965	6.060457418594933	0.7928122600791195	0.7542425583716675
ISx-GFP	MGD12	Ancestor	MS	5	1000	1	8	31	100	40	10	100	A	A-MS	MGD12-Ancestor-MS	MGD12-MS	4.764705882352941	0.3333333333333333	8.46899109	5.809142990314028	0.685930937	0.6525609284231532
ISx-GFP	MGD12	Ancestor	MS	6	1000	1	4	10	100	54	22	100	A	A-MS	MGD12-Ancestor-MS	MGD12-MS	12.11111111111111	2.142857142857143	9.401878583875062	7.669895331029034	0.8157832780550356	0.776096054
ISx-GFP	MGD12	Mutant	MS	1	1000	1	1	1	100	82	21	100	M	M-MS	MGD12-Mutant-MS	MGD12-MS	55	14.333333333333334	10.915088464214607	9.570343106	0.8767994082122377	0.834143797
ISx-GFP	MGD12	Mutant	MS	2	1000	1	17	12	100	69	9	100	M	M-MS	MGD12-Mutant-MS	MGD12-MS	3.9714285714285715	0.76	8.286881150623415	6.633318433280377	0.8004601867351938	0.7615184193261143
ISx-GFP	MGD12	Mutant	MS	3	1000	1	26	12	100	64	3	100	M	M-MS	MGD12-Mutant-MS	MGD12-MS	2.4339622641509435	0.28	7.797275769791687	5.634789603169249	0.7226613203805909	0.6875044074945426
ISx-GFP	MGD12	Mutant	MS	4	1000	1	11	4	100	89	10	100	M	M-MS	MGD12-Mutant-MS	MGD12-MS	7.782608695652174	2.3333333333333335	8.959646868893742	7.755053139369341	0.8655534367424088	0.8234449331936834
ISx-GFP	MGD12	Mutant	MS	5	1000	1	1	2	100	75	10	100	M	M-MS	MGD12-Mutant-MS	MGD12-MS	50.333333333333336	4.2	10.826422827128951	8.342839804	0.7705998497828751	0.733110765
ISx-GFP	MGD12	Mutant	MS	6	1000	1	15	6	100	67	6	100	M	M-MS	MGD12-Mutant-MS	MGD12-MS	4.354838709677419	1	8.379042853	6.907755278982137	0.8244086347597747	0.7843017939238888
ISx-GFP	MGD15	Ancestor	MS	1	1000	1	1	1	100	5	142	100	A	A-MS	MGD15-Ancestor-MS	MGD15-MS	3.6666666666666665	95	8.207038263112398	11.461632170582678	1.3965613176312917	1.3286196924200095
ISx-GFP	MGD15	Ancestor	MS	2	1000	1	1	1	100	26	79	100	A	A-MS	MGD15-Ancestor-MS	MGD15-MS	17.666666666666668	53	9.779434904	10.87804719253426	1.1123390358919194	1.0582246043017414
ISx-GFP	MGD15	Ancestor	MS	3	1000	1	4	1	100	72	17	100	A	A-MS	MGD15-Ancestor-MS	MGD15-MS	16.11111111111111	11.666666666666666	9.687264444066493	9.364491052	0.966680646	0.9196523822369491
ISx-GFP	MGD15	Ancestor	MS	4	1000	1	38	3	100	73	13	100	A	A-MS	MGD15-Ancestor-MS	MGD15-MS	1.9090909090909092	3.857142857142857	7.554382444	8.257681995931152	1.0930982191126943	1.039919838339526
ISx-GFP	MGD15	Ancestor	MS	5	1000	1	1	2	100	13	8	100	A	A-MS	MGD15-Ancestor-MS	MGD15-MS	9	3.4	9.104979856318357	8.131530710604252	0.8930860736568699	0.849638129
ISx-GFP	MGD15	Ancestor	MS	6	1000	1	38	30	100	95	96	100	A	A-MS	MGD15-Ancestor-MS	MGD15-MS	2.4805194805194803	3.1639344262295084	7.8162232851750835	8.059571603713712	1.0311337470361401	0.9809698897823406
ISx-GFP	MGD15	Mutant	MS	1	1000	1	21	16	100	44	30	100	M	M-MS	MGD15-Mutant-MS	MGD15-MS	2.0697674418604652	1.8484848484848484	7.6351915330207145	7.522121581688968	0.9851909476215834	0.9372621719353267
ISx-GFP	MGD15	Mutant	MS	2	1000	1	13	6	100	5	96	100	M	M-MS	MGD15-Mutant-MS	MGD15-MS	0.4074074074074074	14.846153846153847	6.009813685776178	9.605496110425486	1.5983018131093558	1.5205456692223334
ISx-GFP	MGD15	Mutant	MS	3	1000	1	7	8	100	20	142	100	M	M-MS	MGD15-Mutant-MS	MGD15-MS	2.7333333333333334	16.764705882352942	7.913277144584235	9.727031115194572	1.2292038983939355	1.1694040818598674
ISx-GFP	MGD15	Mutant	MS	4	1000	1	6	50	100	1	64	100	M	M-MS	MGD15-Mutant-MS	MGD15-MS	0.23076923076923078	1.2772277227722773	5.4414182101887105	7.152447167	1.314445405631577	1.2504986558665303
ISx-GFP	MGD15	Mutant	MS	5	1000	1	24	49	100	19	83	100	M	M-MS	MGD15-Mutant-MS	MGD15-MS	0.7959183673469388	1.6868686868686869	6.679496627001157	7.4306292412643025	1.1124534760938078	1.0583334770765447
ISx-GFP	MGD15	Mutant	MS	6	1000	1	30	31	100	3	6	100	M	M-MS	MGD15-Mutant-MS	MGD15-MS	0.11475409836065574	0.20634920634920634	4.742791563864139	5.329569910052141	1.1237200366675888	1.0690519282144848
ISx-GFP	MGD17	Ancestor	MS	1	1000	1	129	45	100	32	49	100	A	A-MS	MGD17-Ancestor-MS	MGD17-MS	0.25096525096525096	1.0879120879120878	5.525314487178236	6.992015622599877	1.2654511591738702	1.203887941508928
ISx-GFP	MGD17	Ancestor	MS	2	1000	1	2	9	100	7	77	100	A	A-MS	MGD17-Ancestor-MS	MGD17-MS	3	8.157894736842104	8.006367567650246	9.006741416734943	1.1249472798534395	1.0702194669709462
ISx-GFP	MGD17	Ancestor	MS	3	1000	1	28	1	100	32	74	100	A	A-MS	MGD17-Ancestor-MS	MGD17-MS	1.1403508771929824	49.666666666666664	7.039091281043224	10.813089296259486	1.5361484692462943	1.4614160373446035
ISx-GFP	MGD17	Ancestor	MS	4	1000	1	18	48	100	26	82	100	A	A-MS	MGD17-Ancestor-MS	MGD17-MS	1.4324324324324325	1.7010309278350515	7.267129279890034	7.438989774379335	1.0236490212118396	0.9738492900657475
ISx-GFP	MGD17	Ancestor	MS	5	1000	1	44	21	100	49	76	100	A	A-MS	MGD17-Ancestor-MS	MGD17-MS	1.1123595505617978	3.558139534883721	7.014238759384587	8.176993085	1.1657705654431474	1.1090567313710271
ISx-GFP	MGD17	Ancestor	MS	6	1000	1	3	22	100	54	176	100	A	A-MS	MGD17-Ancestor-MS	MGD17-MS	15.571428571428571	7.844444444444444	9.653193012155967	8.967560846145114	0.9289735359950373	0.8837796937935182
ISx-GFP	MGD17	Mutant	MS	1	1000	1	34	18	100	16	52	100	M	M-MS	MGD17-Mutant-MS	MGD17-MS	0.4782608695652174	2.8378378378378377	6.170156335851358	7.950797716495436	1.2885893458319295	1.225900473327387
ISx-GFP	MGD17	Mutant	MS	2	1000	1	17	19	100	20	43	100	M	M-MS	MGD17-Mutant-MS	MGD17-MS	1.1714285714285715	2.230769230769231	7.065979284197032	7.710101751507074	1.0911582728172744	1.038074268927147
ISx-GFP	MGD17	Mutant	MS	3	1000	1	6	18	100	16	64	100	M	M-MS	MGD17-Mutant-MS	MGD17-MS	2.5384615384615383	3.4864864864864864	7.839313483	8.156649770699584	1.0404801119895497	0.9898615613279237
ISx-GFP	MGD17	Mutant	MS	4	1000	1	11	21	100	5	51	100	M	M-MS	MGD17-Mutant-MS	MGD17-MS	0.4782608695652174	2.395348837209302	6.170156335851358	7.781284152	1.2611162064574413	1.199763880880838
ISx-GFP	MGD17	Mutant	MS	5	1000	1	19	33	100	8	46	100	M	M-MS	MGD17-Mutant-MS	MGD17-MS	0.4358974358974359	1.3880597014925373	6.077406976908707	7.2356621527444265	1.190583776968787	1.1326627993960703
ISx-GFP	MGD17	Mutant	MS	6	1000	1	27	28	100	23	29	100	M	M-MS	MGD17-Mutant-MS	MGD17-MS	0.8545454545454545	1.0350877192982457	6.750569695459725	6.942241455053306	1.028393419850549	0.9783628773894831
ISx-GFP	MGD6	Ancestor	MS	1	1000	1	13	98	100	23	70	100	A	A-MS	MGD6-Ancestor-MS	MGD6-MS	1.7407407407407407	0.7157360406091371	7.462066014687866	6.573311440622317	0.8808969831791651	0.8380420279936537
ISx-GFP	MGD6	Ancestor	MS	2	1000	1	32	61	100	36	61	100	A	A-MS	MGD6-Ancestor-MS	MGD6-MS	1.123076923076923	1	7.023827450234891	6.907755278982137	0.9834745127104635	0.9356292402517117
ISx-GFP	MGD6	Ancestor	MS	3	1000	1	3	58	100	16	147	100	A	A-MS	MGD6-Ancestor-MS	MGD6-MS	4.714285714285714	2.5213675213675213	8.458352691393305	7.832556700524201	0.9260144364155121	0.8809645521140557
ISx-GFP	MGD6	Ancestor	MS	4	1000	1	4	38	100	16	74	100	A	A-MS	MGD6-Ancestor-MS	MGD6-MS	3.6666666666666665	1.9350649350649352	8.207038263112398	7.567896163073913	0.9221226854867738	0.8772621318503429
ISx-GFP	MGD6	Ancestor	MS	5	1000	1	1	63	100	12	117	100	A	A-MS	MGD6-Ancestor-MS	MGD6-MS	8.333333333333334	1.8503937007874016	9.028018815182229	7.5231537066677046	0.8333117000173035	0.7927717319600618
ISx-GFP	MGD6	Ancestor	MS	6	1000	1	19	60	100	59	100	100	A	A-MS	MGD6-Ancestor-MS	MGD6-MS	3.051282051282051	1.6611570247933884	8.023317126	7.415269641444471	0.9242149506278563	0.8792526099146508
ISx-GFP	MGD6	Mutant	MS	1	1000	1	8	37	100	1	94	100	M	M-MS	MGD6-Mutant-MS	MGD6-MS	0.17647058823529413	2.52	5.173154223594031	7.832014180505469	1.5139726832006577	1.4403190860950168
ISx-GFP	MGD6	Mutant	MS	2	1000	1	8	50	100	1	69	100	M	M-MS	MGD6-Mutant-MS	MGD6-MS	0.17647058823529413	1.3762376237623761	5.173154223594031	7.2271086952715695	1.397041028142896	1.3290760653871911
ISx-GFP	MGD6	Mutant	MS	3	1000	1	5	48	100	3	49	100	M	M-MS	MGD6-Mutant-MS	MGD6-MS	0.6363636363636364	1.0206185567010309	6.455770155	6.928164150613344	1.0731739179082918	1.0209648389394455
ISx-GFP	MGD6	Mutant	MS	4	1000	1	10	42	100	2	76	100	M	M-MS	MGD6-Mutant-MS	MGD6-MS	0.23809523809523808	1.8	5.472670753692815	7.495541943884256	1.3696314434458643	1.3029999357323205
ISx-GFP	MGD6	Mutant	MS	5	1000	1	11	51	100	6	78	100	M	M-MS	MGD6-Mutant-MS	MGD6-MS	0.5652173913043478	1.5242718446601942	6.337210420514524	7.3292720961008095	1.1565454844887002	1.1002804434519005
ISx-GFP	MGD6	Mutant	MS	6	1000	1	1	43	100	1	83	100	M	M-MS	MGD6-Mutant-MS	MGD6-MS	1	1.9195402298850575	6.907755278982137	7.5598409727443086	1.0943990728429882	1.041157406544521
